# TDP-43-stratified single-cell proteomic profiling of postmortem human spinal motor neurons reveals protein dynamics in amyotrophic lateral sclerosis

**DOI:** 10.1101/2023.06.08.544233

**Authors:** Amanda J. Guise, Santosh A. Misal, Richard Carson, Hannah Boekweg, Daisha Van Der Watt, Thy Truong, Yiran Liang, Jen-Hwa Chu, Nora C. Welsh, Jake Gagnon, Samuel H. Payne, Edward D. Plowey, Ryan T. Kelly

**Affiliations:** Biogen Inc., Cambridge, MA 02142; Department of Chemistry and Biochemistry, Brigham Young University, Provo, UT 84602; Biology Department, Brigham Young University, Provo, UT 84602, USA

**Keywords:** TDP-43 proteinopathy, single cell proteomics, nanoPOTS, laser capture microdissection, amyotrophic lateral sclerosis (ALS), motor neuron, retromer complex, stathmin 2 (STMN2), human tissue pathology

## Abstract

Unbiased proteomics has been employed to interrogate central nervous system (CNS) tissues (brain, spinal cord) and fluid matrices (CSF, plasma) from amyotrophic lateral sclerosis (ALS) patients; yet, a limitation of conventional bulk tissue studies is that motor neuron (MN) proteome signals may be confounded by admixed non-MN proteins. Recent advances in trace sample proteomics have enabled quantitative protein abundance datasets from single human MNs (Cong et al., 2020b). In this study, we leveraged laser capture microdissection (LCM) and nanoPOTS (Zhu et al., 2018c) single-cell mass spectrometry (MS)-based proteomics to query changes in protein expression in single MNs from postmortem ALS and control donor spinal cord tissues, leading to the identification of 2515 proteins across MNs samples (>900 per single MN) and quantitative comparison of 1870 proteins between disease groups. Furthermore, we studied the impact of enriching/stratifying MN proteome samples based on the presence and extent of immunoreactive, cytoplasmic TDP-43 inclusions, allowing identification of 3368 proteins across MNs samples and profiling of 2238 proteins across TDP-43 strata. We found extensive overlap in differential protein abundance profiles between MNs with or without obvious TDP-43 cytoplasmic inclusions that together point to early and sustained dysregulation of oxidative phosphorylation, mRNA splicing and translation, and retromer-mediated vesicular transport in ALS. Our data are the first unbiased quantification of single MN protein abundance changes associated with TDP-43 proteinopathy and begin to demonstrate the utility of pathology-stratified trace sample proteomics for understanding single-cell protein abundance changes in human neurologic diseases.
