## Supplemental Table S2 for "TDP-43-stratified single-cell proteomic profiling of postmortem human spinal motor neurons reveals protein dynamics in amyotrophic lateral sclerosis"

### Sheet: DEPs_FC>1_BHsig
Acc.No.	Gene	log2(ALS/CTL)	-log(p-value)	p-value	BHsig?	UniProt_Name	Short Desc.
P49419	ALDH7A1	2.05662	1.36744	0.0429099	TRUE	AL7A1_HUMAN	Alpha-aminoadipic semialdehyde dehydrogenase
P14136	GFAP	1.1128	3.64823	0.000224784	TRUE	GFAP_HUMAN	Glial fibrillary acidic protein
P63104	YWHAZ	-1.00584	2.45392	0.00351625	TRUE	1433Z_HUMAN	14-3-3 protein zeta/delta
O60493	SNX3	-1.01579	1.67126	0.0213176	TRUE	SNX3_HUMAN	Sorting nexin-3
O15540	FABP7	-1.01923	2.09268	0.0080783	TRUE	FABP7_HUMAN	Fatty acid-binding protein, brain
P07858	CTSB	-1.02182	1.41125	0.0387929	TRUE	CATB_HUMAN	Cathepsin B
P61604	HSPE1	-1.02348	2.5579	0.0027676	TRUE	CH10_HUMAN	10 kDa heat shock protein, mitochondrial
Q02218	OGDH	-1.02371	2.94165	0.0011438	TRUE	ODO1_HUMAN	2-oxoglutarate dehydrogenase, mitochondrial
Q16543	CDC37	-1.02765	1.49388	0.0320719	TRUE	CDC37_HUMAN	Hsp90 co-chaperone Cdc37
P27824	CANX	-1.03238	1.97321	0.0106364	TRUE	CALX_HUMAN	Calnexin
Q16891	IMMT	-1.0341	2.48031	0.00330894	TRUE	MIC60_HUMAN	MICOS complex subunit MIC60
P10606	COX5B	-1.04562	2.13807	0.00727661	TRUE	COX5B_HUMAN	Cytochrome c oxidase subunit 5B, mitochondrial
P09622	DLD	-1.0471	2.31584	0.00483238	TRUE	DLDH_HUMAN	Dihydrolipoyl dehydrogenase, mitochondrial
P04843	RPN1	-1.05153	1.79376	0.0160783	TRUE	RPN1_HUMAN	Dolichyl-diphosphooligosaccharide--protein glycosyltransferase subunit 1
Q00577	PURA	-1.05225	1.95201	0.0111683	TRUE	PURA_HUMAN	Transcriptional activator protein Pur-alpha
Q07065	CKAP4	-1.05363	2.28	0.00524812	TRUE	CKAP4_HUMAN	Cytoskeleton-associated protein 4
P55072	VCP	-1.05618	1.5243	0.029902	TRUE	TERA_HUMAN	Transitional endoplasmic reticulum ATPase
P06576	ATP5F1B	-1.05726	3.12057	0.000757575	TRUE	ATPB_HUMAN	ATP synthase subunit beta, mitochondrial
Q9BS26	ERP44	-1.05874	1.41492	0.0384665	TRUE	ERP44_HUMAN	Endoplasmic reticulum resident protein 44
Q9UQ80	PA2G4	-1.05889	1.66504	0.021625	TRUE	PA2G4_HUMAN	Proliferation-associated protein 2G4
P46977	STT3A	-1.06858	1.77465	0.0168014	TRUE	STT3A_HUMAN	Dolichyl-diphosphooligosaccharide--protein glycosyltransferase subunit STT3A
Q7Z406	MYH14	-1.07567	2.79626	0.0015986	TRUE	MYH14_HUMAN	Myosin-14
P60981	DSTN	-1.08551	2.78108	0.00165548	TRUE	DEST_HUMAN	Destrin
P47897	QARS1	-1.08677	1.98931	0.0102491	TRUE	SYQ_HUMAN	Glutamine--tRNA ligase
P13639	EEF2	-1.08688	2.97469	0.00106	TRUE	EF2_HUMAN	Elongation factor 2
P09651	HNRNPA1	-1.09458	1.44819	0.0356296	TRUE	ROA1_HUMAN	Heterogeneous nuclear ribonucleoprotein A1
O95865	DDAH2	-1.09691	1.5243	0.029902	TRUE	DDAH2_HUMAN	N
Q86X76	NIT1	-1.0975	1.62837	0.0235302	TRUE	NIT1_HUMAN	Deaminated glutathione amidase
P11413	G6PD	-1.10151	3.12057	0.000757575	TRUE	G6PD_HUMAN	Glucose-6-phosphate 1-dehydrogenase
P63241	EIF5A	-1.10162	2.01926	0.00956623	TRUE	IF5A1_HUMAN	Eukaryotic translation initiation factor 5A-1
O43852	CALU	-1.10602	1.63525	0.0231604	TRUE	CALU_HUMAN	Calumenin
P00403	MT-CO2	-1.10711	3.46467	0.000343025	TRUE	COX2_HUMAN	Cytochrome c oxidase subunit 2
P12081	HARS1	-1.11758	2.47497	0.00334989	TRUE	HARS1_HUMAN	Histidine--tRNA ligase, cytoplasmic
P48556	PSMD8	-1.12065	2.01205	0.00972638	TRUE	PSMD8_HUMAN	26S proteasome non-ATPase regulatory subunit 8
Q04917	YWHAH	-1.12897	2.41931	0.00380792	TRUE	1433F_HUMAN	14-3-3 protein eta
P62937	PPIA	-1.13567	3.36301	0.0004335	TRUE	PPIA_HUMAN	Peptidyl-prolyl cis-trans isomerase A
P14868	DARS1	-1.13634	1.58194	0.0261854	TRUE	SYDC_HUMAN	Aspartate--tRNA ligase, cytoplasmic
P50990	CCT8	-1.13799	3.29225	0.000510215	TRUE	TCPQ_HUMAN	T-complex protein 1 subunit theta
O95178	NDUFB2	-1.14015	1.43992	0.0363148	TRUE	NDUB2_HUMAN	NADH dehydrogenase [ubiquinone] 1 beta subcomplex subunit 2, mitochondrial
P07196	NEFL	-1.15072	4.67985	2.09e-05	TRUE	NFL_HUMAN	Neurofilament light polypeptide
P25685	DNAJB1	-1.15125	2.08298	0.00826077	TRUE	DNJB1_HUMAN	DnaJ homolog subfamily B member 1
O60831	PRAF2	-1.15158	2.12943	0.00742282	TRUE	PRAF2_HUMAN	PRA1 family protein 2
P62888	RPL30	-1.15337	1.63574	0.0231346	TRUE	RL30_HUMAN	60S ribosomal protein L30
Q9GZT3	SLIRP	-1.15486	1.87255	0.0134107	TRUE	SLIRP_HUMAN	SRA stem-loop-interacting RNA-binding protein, mitochondrial
P60763	RAC3	-1.17099	1.34009	0.0456995	TRUE	RAC3_HUMAN	Ras-related C3 botulinum toxin substrate 3
Q9P035	HACD3	-1.17141	1.87255	0.0134107	TRUE	HACD3_HUMAN	Very-long-chain
P11021	HSPA5	-1.17675	2.45392	0.00351625	TRUE	BIP_HUMAN	Endoplasmic reticulum chaperone BiP
O43301	HSPA12A	-1.17874	2.28	0.00524812	TRUE	HS12A_HUMAN	Heat shock 70 kDa protein 12A
P62753	RPS6	-1.18118	1.95201	0.0111683	TRUE	RS6_HUMAN	40S ribosomal protein S6
Q96QK1	VPS35	-1.18404	2.62051	0.00239599	TRUE	VPS35_HUMAN	Vacuolar protein sorting-associated protein 35
P12036	NEFH	-1.18469	3.30595	0.000494369	TRUE	NFH_HUMAN	Neurofilament heavy polypeptide
Q15370	ELOB	-1.1859	1.99875	0.0100289	TRUE	ELOB_HUMAN	Elongin-B
P36543	ATP6V1E1	-1.18812	1.96591	0.0108165	TRUE	VATE1_HUMAN	V-type proton ATPase subunit E 1
Q7Z4S6	KIF21A	-1.20222	2.41931	0.00380792	TRUE	KI21A_HUMAN	Kinesin-like protein KIF21A
P20674	COX5A	-1.20246	2.72849	0.00186859	TRUE	COX5A_HUMAN	Cytochrome c oxidase subunit 5A, mitochondrial
P30101	PDIA3	-1.20571	2.75278	0.00176695	TRUE	PDIA3_HUMAN	Protein disulfide-isomerase A3
Q9Y2J2	EPB41L3	-1.20718	2.30253	0.0049828	TRUE	E41L3_HUMAN	Band 4.1-like protein 3
P07900	HSP90AA1	-1.21363	3.80801	0.000155592	TRUE	HS90A_HUMAN	Heat shock protein HSP 90-alpha
P46779	RPL28	-1.21471	1.77784	0.0166785	TRUE	RL28_HUMAN	60S ribosomal protein L28
Q9NRW1	RAB6B	-1.21908	1.31264	0.048681	TRUE	RAB6B_HUMAN	Ras-related protein Rab-6B
P51572	BCAP31	-1.22218	2.54143	0.00287454	TRUE	BAP31_HUMAN	B-cell receptor-associated protein 31
P11137	MAP2	-1.22294	2.47497	0.00334989	TRUE	MTAP2_HUMAN	Microtubule-associated protein 2
P39023	RPL3	-1.23341	3.16648	0.000681579	TRUE	RL3_HUMAN	60S ribosomal protein L3
P42704	LRPPRC	-1.24223	2.80327	0.00157301	TRUE	LPPRC_HUMAN	Leucine-rich PPR motif-containing protein, mitochondrial
P16615	ATP2A2	-1.24457	1.88819	0.0129363	TRUE	AT2A2_HUMAN	Sarcoplasmic/endoplasmic reticulum calcium ATPase 2
P46777	RPL5	-1.24485	2.16954	0.006768	TRUE	RL5_HUMAN	60S ribosomal protein L5
Q86UE4	MTDH	-1.24656	1.58194	0.0261854	TRUE	LYRIC_HUMAN	Protein LYRIC
P0DP23	CALM1	-1.24826	3.64823	0.000224784	TRUE	CALM1_HUMAN	Calmodulin-1
P53007	SLC25A1	-1.24962	2.05845	0.00874084	TRUE	TXTP_HUMAN	Tricarboxylate transport protein, mitochondrial
P14625	HSP90B1	-1.25	2.52829	0.00296282	TRUE	ENPL_HUMAN	Endoplasmin
P46778	RPL21	-1.25009	1.67925	0.0209289	TRUE	RL21_HUMAN	60S ribosomal protein L21
P25686	DNAJB2	-1.25404	2.02275	0.00948954	TRUE	DNJB2_HUMAN	DnaJ homolog subfamily B member 2
Q9UK22	FBXO2	-1.25473	3.64823	0.000224784	TRUE	FBX2_HUMAN	F-box only protein 2
Q14240	EIF4A2	-1.2595	3.21374	0.000611301	TRUE	IF4A2_HUMAN	Eukaryotic initiation factor 4A-II
Q9BQE5	APOL2	-1.26347	1.83919	0.0144813	TRUE	APOL2_HUMAN	Apolipoprotein L2
Q9UPY8	MAPRE3	-1.26734	1.48487	0.032744	TRUE	MARE3_HUMAN	Microtubule-associated protein RP/EB family member 3
P26447	S100A4	-1.26789	1.43992	0.0363148	TRUE	S10A4_HUMAN	Protein S100-A4
Q9Y4L1	HYOU1	-1.26918	1.97521	0.0105873	TRUE	HYOU1_HUMAN	Hypoxia up-regulated protein 1
P18077	RPL35A	-1.27181	3.17179	0.000673297	TRUE	RL35A_HUMAN	60S ribosomal protein L35a
P23284	PPIB	-1.27628	2.06607	0.00858876	TRUE	PPIB_HUMAN	Peptidyl-prolyl cis-trans isomerase B
Q13509	TUBB3	-1.27734	3.83394	0.000146576	TRUE	TBB3_HUMAN	Tubulin beta-3 chain
Q71UI9	H2AZ2	-1.28078	1.41507	0.0384532	TRUE	H2AV_HUMAN	Histone H2A.V
P35606	COPB2	-1.29022	2.09876	0.00796604	TRUE	COPB2_HUMAN	Coatomer subunit beta'
P05387	RPLP2	-1.30238	1.63214	0.0233269	TRUE	RLA2_HUMAN	60S acidic ribosomal protein P2
P50991	CCT4	-1.30299	3.08921	0.000814317	TRUE	TCPD_HUMAN	T-complex protein 1 subunit delta
P18124	RPL7	-1.30463	3.46467	0.000343025	TRUE	RL7_HUMAN	60S ribosomal protein L7
P08238	HSP90AB1	-1.3123	3.64823	0.000224784	TRUE	HS90B_HUMAN	Heat shock protein HSP 90-beta
Q8WXF7	ATL1	-1.32574	1.68789	0.0205167	TRUE	ATLA1_HUMAN	Atlastin-1
P46783	RPS10	-1.329	2.09736	0.00799169	TRUE	RS10_HUMAN	40S ribosomal protein S10
P40227	CCT6A	-1.32933	2.48031	0.00330894	TRUE	TCPZ_HUMAN	T-complex protein 1 subunit zeta
P84098	RPL19	-1.34425	2.63547	0.00231491	TRUE	RL19_HUMAN	60S ribosomal protein L19
P05388	RPLP0	-1.34515	2.48031	0.00330894	TRUE	RLA0_HUMAN	60S acidic ribosomal protein P0
P07384	CAPN1	-1.36088	1.77075	0.0169533	TRUE	CAN1_HUMAN	Calpain-1 catalytic subunit
P62191	PSMC1	-1.36605	2.27575	0.00529967	TRUE	PRS4_HUMAN	26S proteasome regulatory subunit 4
Q00688	FKBP3	-1.36736	1.43508	0.0367218	TRUE	FKBP3_HUMAN	Peptidyl-prolyl cis-trans isomerase FKBP3
P36578	RPL4	-1.37693	3.64823	0.000224784	TRUE	RL4_HUMAN	60S ribosomal protein L4
P62424	RPL7A	-1.37751	3.56089	0.000274862	TRUE	RL7A_HUMAN	60S ribosomal protein L7a
P09936	UCHL1	-1.37805	3.30595	0.000494369	TRUE	UCHL1_HUMAN	Ubiquitin carboxyl-terminal hydrolase isozyme L1
P62269	RPS18	-1.3791	2.75278	0.00176695	TRUE	RS18_HUMAN	40S ribosomal protein S18
P50995	ANXA11	-1.38043	1.71472	0.0192875	TRUE	ANX11_HUMAN	Annexin A11
P35268	RPL22	-1.40594	2.60939	0.00245817	TRUE	RL22_HUMAN	60S ribosomal protein L22
Q16777	H2AC20	-1.41431	1.33276	0.0464768	TRUE	H2A2C_HUMAN	Histone H2A type 2-C
P51116	FXR2	-1.41823	3.01336	0.000969697	TRUE	FXR2_HUMAN	Fragile X mental retardation syndrome-related protein 2
Q14152	EIF3A	-1.42154	1.41492	0.0384665	TRUE	EIF3A_HUMAN	Eukaryotic translation initiation factor 3 subunit A
O15173	PGRMC2	-1.4286	3.38594	0.000411202	TRUE	PGRC2_HUMAN	Membrane-associated progesterone receptor component 2
P23526	AHCY	-1.4313	2.61022	0.00245348	TRUE	SAHH_HUMAN	Adenosylhomocysteinase
Q14697	GANAB	-1.43853	3.17481	0.000668639	TRUE	GANAB_HUMAN	Neutral alpha-glucosidase AB
O00571	DDX3X	-1.43853	2.31081	0.00488867	TRUE	DDX3X_HUMAN	ATP-dependent RNA helicase DDX3X
P07099	EPHX1	-1.45234	1.77465	0.0168014	TRUE	HYEP_HUMAN	Epoxide hydrolase 1
P09104	ENO2	-1.46241	2.22436	0.00596547	TRUE	ENOG_HUMAN	Gamma-enolase
P49207	RPL34	-1.46921	2.97926	0.00104892	TRUE	RL34_HUMAN	60S ribosomal protein L34
P25786	PSMA1	-1.46998	2.28	0.00524812	TRUE	PSA1_HUMAN	Proteasome subunit alpha type-1
Q86UP2	KTN1	-1.47382	2.05787	0.00875255	TRUE	KTN1_HUMAN	Kinectin
Q99832	CCT7	-1.47637	3.08921	0.000814317	TRUE	TCPH_HUMAN	T-complex protein 1 subunit eta
P17987	TCP1	-1.47765	3.47821	0.000332501	TRUE	TCPA_HUMAN	T-complex protein 1 subunit alpha
Q9UN86	G3BP2	-1.48012	2.08254	0.00826906	TRUE	G3BP2_HUMAN	Ras GTPase-activating protein-binding protein 2
P41252	IARS1	-1.48205	3.83394	0.000146576	TRUE	SYIC_HUMAN	Isoleucine--tRNA ligase, cytoplasmic
P48637	GSS	-1.48335	3.22938	0.000589685	TRUE	GSHB_HUMAN	Glutathione synthetase
P40429	RPL13A	-1.48405	3.00483	0.000988939	TRUE	RL13A_HUMAN	60S ribosomal protein L13a
P56192	MARS1	-1.49133	3.05795	0.00087508	TRUE	SYMC_HUMAN	Methionine--tRNA ligase, cytoplasmic
P49368	CCT3	-1.492	3.39677	0.000401077	TRUE	TCPG_HUMAN	T-complex protein 1 subunit gamma
Q02878	RPL6	-1.49857	3.64823	0.000224784	TRUE	RL6_HUMAN	60S ribosomal protein L6
P61313	RPL15	-1.49973	2.94768	0.00112803	TRUE	RL15_HUMAN	60S ribosomal protein L15
P62913	RPL11	-1.50595	1.49388	0.0320719	TRUE	RL11_HUMAN	60S ribosomal protein L11
Q8TF09	DYNLRB2	-1.50991	2.03898	0.00914163	TRUE	DLRB2_HUMAN	Dynein light chain roadblock-type 2
P22061	PCMT1	-1.51794	2.80777	0.00155678	TRUE	PIMT_HUMAN	Protein-L-isoaspartate
P62263	RPS14	-1.54135	3.00483	0.000988939	TRUE	RS14_HUMAN	40S ribosomal protein S14
Q92544	TM9SF4	-1.54796	1.43508	0.0367218	TRUE	TM9S4_HUMAN	Transmembrane 9 superfamily member 4
Q92561	PHYHIP	-1.55492	2.01926	0.00956623	TRUE	PHYIP_HUMAN	Phytanoyl-CoA hydroxylase-interacting protein
P62249	RPS16	-1.55774	3.67644	0.000210651	TRUE	RS16_HUMAN	40S ribosomal protein S16
P46781	RPS9	-1.5842	3.64823	0.000224784	TRUE	RS9_HUMAN	40S ribosomal protein S9
P62906	RPL10A	-1.58437	3.20368	0.000625627	TRUE	RL10A_HUMAN	60S ribosomal protein L10a
P45974	USP5	-1.59428	2.828	0.00148592	TRUE	UBP5_HUMAN	Ubiquitin carboxyl-terminal hydrolase 5
P23396	RPS3	-1.5973	4.4023	3.96e-05	TRUE	RS3_HUMAN	40S ribosomal protein S3
Q02818	NUCB1	-1.61597	2.87186	0.00134319	TRUE	NUCB1_HUMAN	Nucleobindin-1
P30050	RPL12	-1.62439	3.39677	0.000401077	TRUE	RL12_HUMAN	60S ribosomal protein L12
P61247	RPS3A	-1.62561	2.88706	0.00129701	TRUE	RS3A_HUMAN	40S ribosomal protein S3a
P62701	RPS4X	-1.64286	3.69496	0.000201856	TRUE	RS4X_HUMAN	40S ribosomal protein S4, X isoform
P31943	HNRNPH1	-1.64852	2.09876	0.00796604	TRUE	HNRH1_HUMAN	Heterogeneous nuclear ribonucleoprotein H
Q9Y285	FARSA	-1.65214	3.21069	0.000615615	TRUE	SYFA_HUMAN	Phenylalanine--tRNA ligase alpha subunit
P08865	RPSA	-1.67535	2.828	0.00148592	TRUE	RSSA_HUMAN	40S ribosomal protein SA
Q07020	RPL18	-1.67542	3.39677	0.000401077	TRUE	RL18_HUMAN	60S ribosomal protein L18
P07814	EPRS1	-1.67668	3.12715	0.000746193	TRUE	SYEP_HUMAN	Bifunctional glutamate/proline--tRNA ligase
P62280	RPS11	-1.67698	3.83394	0.000146576	TRUE	RS11_HUMAN	40S ribosomal protein S11
P29692	EEF1D	-1.68399	2.05516	0.00880716	TRUE	EF1D_HUMAN	Elongation factor 1-delta
Q02543	RPL18A	-1.69668	3.05795	0.00087508	TRUE	RL18A_HUMAN	60S ribosomal protein L18a
P50914	RPL14	-1.69809	3.36538	0.000431146	TRUE	RL14_HUMAN	60S ribosomal protein L14
Q71UM5	RPS27L	-1.70276	1.60836	0.0246399	TRUE	RS27L_HUMAN	40S ribosomal protein S27-like
P61353	RPL27	-1.70951	3.64823	0.000224784	TRUE	RL27_HUMAN	60S ribosomal protein L27
P46782	RPS5	-1.73033	3.64823	0.000224784	TRUE	RS5_HUMAN	40S ribosomal protein S5
P61204	ARF3	-1.73567	1.46179	0.0345312	TRUE	ARF3_HUMAN	ADP-ribosylation factor 3
Q9Y2I8	WDR37	-1.73686	1.59953	0.025146	TRUE	WDR37_HUMAN	WD repeat-containing protein 37
Q5SYC1	CLVS2	-1.74693	1.33276	0.0464768	TRUE	CLVS2_HUMAN	Clavesin-2
P60174	TPI1	-1.75629	3.39677	0.000401077	TRUE	TPIS_HUMAN	Triosephosphate isomerase
P62857	RPS28	-1.76141	2.04416	0.00903314	TRUE	RS28_HUMAN	40S ribosomal protein S28
O60763	USO1	-1.77612	2.41931	0.00380792	TRUE	USO1_HUMAN	General vesicular transport factor p115
P60866	RPS20	-1.77656	3.68862	0.000204824	TRUE	RS20_HUMAN	40S ribosomal protein S20
O95741	CPNE6	-1.77815	2.39976	0.00398323	TRUE	CPNE6_HUMAN	Copine-6
P62241	RPS8	-1.79563	3.67644	0.000210651	TRUE	RS8_HUMAN	40S ribosomal protein S8
P11586	MTHFD1	-1.83666	1.62837	0.0235302	TRUE	C1TC_HUMAN	C-1-tetrahydrofolate synthase, cytoplasmic
P27635	RPL10	-1.8377	2.64359	0.00227202	TRUE	RL10_HUMAN	60S ribosomal protein L10
Q13409	DYNC1I2	-1.85847	3.39677	0.000401077	TRUE	DC1I2_HUMAN	Cytoplasmic dynein 1 intermediate chain 2
P46776	RPL27A	-1.86209	3.08921	0.000814317	TRUE	RL27A_HUMAN	60S ribosomal protein L27a
Q9NSD9	FARSB	-1.86477	3.46467	0.000343025	TRUE	SYFB_HUMAN	Phenylalanine--tRNA ligase beta subunit
P62244	RPS15A	-1.87127	3.25093	0.000561142	TRUE	RS15A_HUMAN	40S ribosomal protein S15a
O94874	UFL1	-1.88548	1.41601	0.0383696	TRUE	UFL1_HUMAN	E3 UFM1-protein ligase 1
Q9P2R3	ANKFY1	-1.93695	1.59953	0.025146	TRUE	ANFY1_HUMAN	Rabankyrin-5
P46940	IQGAP1	-1.94575	1.54741	0.0283526	TRUE	IQGA1_HUMAN	Ras GTPase-activating-like protein IQGAP1
P26641	EEF1G	-1.94676	3.24567	0.000567971	TRUE	EF1G_HUMAN	Elongation factor 1-gamma
P13797	PLS3	-1.9548	1.62837	0.0235302	TRUE	PLST_HUMAN	Plastin-3
O00567	NOP56	-1.95504	1.48487	0.032744	TRUE	NOP56_HUMAN	Nucleolar protein 56
P62854	RPS26	-1.95974	4.12843	7.44e-05	TRUE	RS26_HUMAN	40S ribosomal protein S26
P39019	RPS19	-1.96687	2.47291	0.00336578	TRUE	RS19_HUMAN	40S ribosomal protein S19
Q16864	ATP6V1F	-2.0089	2.27575	0.00529967	TRUE	VATF_HUMAN	V-type proton ATPase subunit F
Q9Y4G6	TLN2	-2.01096	1.84044	0.0144397	TRUE	TLN2_HUMAN	Talin-2
P62750	RPL23A	-2.03323	3.64823	0.000224784	TRUE	RL23A_HUMAN	60S ribosomal protein L23a
P26373	RPL13	-2.06359	4.67985	2.09e-05	TRUE	RL13_HUMAN	60S ribosomal protein L13
Q9UI15	TAGLN3	-2.06733	2.04842	0.00894498	TRUE	TAGL3_HUMAN	Transgelin-3
Q969V3	NCLN	-2.11982	3.46467	0.000343025	TRUE	NCLN_HUMAN	Nicalin
P26639	TARS1	-2.13119	3.83394	0.000146576	TRUE	SYTC_HUMAN	Threonine--tRNA ligase 1, cytoplasmic
P62081	RPS7	-2.14482	3.83394	0.000146576	TRUE	RS7_HUMAN	40S ribosomal protein S7
P62899	RPL31	-2.24326	3.83394	0.000146576	TRUE	RL31_HUMAN	60S ribosomal protein L31
O14594	NCAN	-2.25997	1.63214	0.0233269	TRUE	NCAN_HUMAN	Neurocan core protein
P62277	RPS13	-2.28058	4.67985	2.09e-05	TRUE	RS13_HUMAN	40S ribosomal protein S13
P13667	PDIA4	-2.34276	2.58224	0.00261676	TRUE	PDIA4_HUMAN	Protein disulfide-isomerase A4
P62851	RPS25	-2.37607	3.37635	0.00042039	TRUE	RS25_HUMAN	40S ribosomal protein S25
P83731	RPL24	-2.43718	3.21069	0.000615615	TRUE	RL24_HUMAN	60S ribosomal protein L24
P09429	HMGB1	-2.47856	1.83919	0.0144813	TRUE	HMGB1_HUMAN	High mobility group protein B1
P62314	SNRPD1	-2.6092	2.45576	0.0035014	TRUE	SMD1_HUMAN	Small nuclear ribonucleoprotein Sm D1
Q5QNW6	H2BC18	-2.69608	1.98931	0.0102491	TRUE	H2B2F_HUMAN	Histone H2B type 2-F
P99999	CYCS	-2.71667	2.17153	0.00673698	TRUE	CYC_HUMAN	Cytochrome c
P83881	RPL36A	-3.03707	1.97276	0.0106474	TRUE	RL36A_HUMAN	60S ribosomal protein L36a
P78371	CCT2	-3.11306	2.71883	0.00191062	TRUE	TCPB_HUMAN	T-complex protein 1 subunit beta
Q08379	GOLGA2	-3.13758	2.5579	0.0027676	TRUE	GOGA2_HUMAN	Golgin subfamily A member 2
P42766	RPL35	-3.14071	3.90214	0.000125273	TRUE	RL35_HUMAN	60S ribosomal protein L35
P10412	H1-4	-3.25691	3.64823	0.000224784	TRUE	H14_HUMAN	Histone H1.4
P05783	KRT18	-3.3437	2.09949	0.00795257	TRUE	K1C18_HUMAN	Keratin, type I cytoskeletal 18
P25189	MPZ	-4.29821	1.9788	0.0105003	TRUE	MYP0_HUMAN	Myelin protein P0
