## Supplemental Table S8 for "TDP-43-stratified single-cell proteomic profiling of postmortem human spinal motor neurons reveals protein dynamics in amyotrophic lateral sclerosis"

### Sheet: Sheet1
Case Information
Donor_Code	PMI (hours)	Age (years)	Sex	Experiment
ALS #1	9.3	80	M	ALS Pilot
ALS #2	6.3	59	M	ALS Pilot
ALS #3	12	66	F	ALS Pilot
CTL #1	15	56	M	ALS Pilot
CTL #2	14	58	M	ALS Pilot
CTL #3	12.91	63	M	ALS Pilot
Donor_Code	PMI (hours)	Age (years)	Sex	Experiment
ALS#1	9.3	80	M	TDP43 stratification
ALS#3	12	66	F	TDP43 stratification
ALS#4	28.87	78	M	TDP43 stratification
CTL #4	21	46	F	TDP43 stratification
CTL #5	13	50	M	TDP43 stratification
Donor_Code	PMI (hours)	Age (years)	Sex	Experiment
CTL #6	18.3	60	M	STMN2 ISH
CTL #3	12.91	63	M	STMN2 ISH
ALS #7	21.6	81	F	STMN2 ISH
ALS #8	5	70	M	STMN2 ISH
ALS #9	30.7	64	F	STMN2 ISH
ALS #10	9	72	F	STMN2 ISH
